# Assessment and validation of enrichment and target capture approaches to improve *Mycobacterium tuberculosis* WGS from direct patient samples

**DOI:** 10.1101/2023.03.12.530724

**Authors:** B.C. Mann, K.R. Jacobson, Y. Ghebrekristos, R.M. Warren, M.R. Farhat

**Author notes:** Co-senior authors.

## Abstract

**Background:** Within-host *M. tuberculosis* (Mtb) diversity may capture antibiotic resistance or predict tuberculosis treatment failure and is best captured through sequencing directly from sputum. Here we compared three sample preprocessing steps for DNA decontamination and studied the yield of a new target enrichment protocol for optimal whole-genome sequencing (WGS) from direct patient samples.

**Design/Methods:** Mtb positive NALC - NaOH treated patient sputum sediments were pooled, and heat inactivated, split in replicates, and treated by either a wash, DNase I or Benzonase digestion. Levels of contaminating host DNA and target Mtb DNA was assessed by Quantitative PCR (qPCR), followed by WGS with and without custom dsDNA target enrichment.

**Results:** The pre-treatment sample has a high host-to-target ratio of DNA (6 168 ± 1 638 host copies/ng to 212,3 ± 59,4 Mtb copies/ng) that significantly decreased with all three treatments. Benzonase treatment resulted in the highest enrichment of Mtb DNA at 100-fold compared with control (3 422 ± 2 162 host copies/ng to 11 721 ± 7 096 Mtb copies/ng). The custom dsDNA probe panel successfully enriched libraries from as little as 0.45 pg of Mtb DNA (100 genome copies). Applied to direct sputum after benzonase treatment the dsDNA target enrichment panel increased the percent of sequencing reads mapping to the Mtb to 90,95% from 1,18 % compared with benzonase treatment without enrichment.

**Conclusion:** We demonstrate a low limit of detection (LoD) for a new custom dsDNA Mtb target enrichment panel that has a favourable cost profile. The results also demonstrate that pre-processing to remove contaminating extracellular DNA prior to cell lysis and DNA extraction improves the host-to-Mtb DNA ratio but is not adequate to support average coverage WGS without target capture.
