## Supplemental folder - 1 for "Assessment and validation of enrichment and target capture approaches to improve *Mycobacterium tuberculosis* WGS from direct patient samples": AR_homoplasic_INDELs.xlsx

### Sheet: AR_homoplasic_INDELs
H37Rv position	reference allele	alternate allele	gene name	gene id	gene pos	ins del	type	codon pos	L1	L2	L3	L4A	L4B	L4C	L5	L6	Homoplasy Score
7158	ACGC	A	gyrB	Rv0005	1919	del	inframe	640	9	2	0	1	4	1	0	0	17
412201	GC	G	iniA	Rv0342	1364	del	frameshift	455	1	2	1	0	1	0	0	0	5
412662	G	GA	iniA	Rv0342	1825	ins	frameshift	609	0	5	0	0	0	0	0	0	5
412844	GT	G	iniC	Rv0343	88	del	frameshift	30	1	0	2	1	0	2	0	0	6
761100	CAATTCATGG	C	rpoB	Rv0667	1294	del	inframe	432	1	4	0	3	0	0	0	0	8
761102	A	ATTC	rpoB	Rv0667	1296	ins	inframe	432	1	7	1	1	0	0	0	0	10
761114	GAAC	G	rpoB	Rv0667	1308	del	inframe	436	0	3	0	2	1	0	0	0	6
779181	CG	C	Rv0678	Rv0678	192	del	frameshift	64	0	3	1	0	2	0	0	0	6
1416989	GT	G	embR	Rv1267c	359	del	frameshift	120	3	2	0	0	1	0	0	0	6
1834964	GA	G	rpsA	Rv1630	1423	del	frameshift	475	0	1	2	2	0	0	0	0	5
1834985	T	TG	rpsA	Rv1630	1444	ins	frameshift	482	0	1	1	2	3	1	0	0	8
2058949	GC	G	Rv1816	Rv1816	694	del	frameshift	232	1	0	4	0	0	1	0	0	6
2102738	TC	T	ndh	Rv1854c	305	del	frameshift	102	0	5	0	0	0	0	0	0	5
2155740	GC	G	katG	Rv1908c	372	del	frameshift	124	0	3	0	1	3	0	1	0	8
2156093	G	GT	katG	Rv1908c	19	ins	frameshift	7	0	0	1	0	1	3	0	0	5
2222826	G	GA	Rv1979c	Rv1979c	339	ins	frameshift	113	3	2	0	0	0	0	0	0	5
2288724	T	TC	pncA	Rv2043c	518	ins	frameshift	173	0	6	0	0	1	0	0	0	7
2288834	A	AT	pncA	Rv2043c	408	ins	frameshift	136	0	5	0	2	3	0	0	0	10
2288847	CCGACCACAT	C	pncA	Rv2043c	395	del	inframe	132	1	5	0	0	1	0	0	0	7
2288850	A	ACC	pncA	Rv2043c	392	ins	frameshift	131	1	14	6	3	6	2	0	0	32
2288850	A	AC	pncA	Rv2043c	392	ins	frameshift	131	1	5	1	2	3	1	0	0	13
2288853	ACATCGACCT	A	pncA	Rv2043c	389	del	inframe	130	0	2	0	1	0	5	0	0	8
2288955	T	TA	pncA	Rv2043c	287	ins	frameshift	96	0	4	0	1	0	0	0	0	5
2289049	A	AT	pncA	Rv2043c	193	ins	frameshift	65	0	2	1	3	2	0	0	0	8
2714526	GGT	G	eis	Rv2416c	807	del	frameshift	269	0	8	0	0	0	0	0	0	8
3066026	CG	C	Rv2752c	Rv2752c	166	del	frameshift	56	0	2	1	3	1	0	0	0	7
4326183	AG	A	ethA	Rv3854c	1291	del	frameshift	431	0	5	0	2	0	2	0	0	9
4326231	CA	C	ethA	Rv3854c	1243	del	frameshift	415	0	3	2	4	0	2	0	0	11
4326419	GC	G	ethA	Rv3854c	1055	del	frameshift	352	1	10	2	3	1	0	0	0	17
4326426	CA	C	ethA	Rv3854c	1048	del	frameshift	350	0	3	2	3	1	2	0	0	11
4326463	GA	G	ethA	Rv3854c	1011	del	frameshift	337	0	9	0	0	0	0	0	0	9
4326531	CG	C	ethA	Rv3854c	943	del	frameshift	315	0	5	0	0	0	0	0	0	5
4326589	CA	C	ethA	Rv3854c	885	del	frameshift	295	0	11	0	0	0	0	0	0	11
4326648	AC	A	ethA	Rv3854c	826	del	frameshift	276	0	3	1	1	0	0	0	0	5
4326705	GC	G	ethA	Rv3854c	769	del	frameshift	257	0	6	0	0	0	0	0	0	6
4326716	CA	C	ethA	Rv3854c	758	del	frameshift	253	0	1	0	0	5	0	0	0	6
4326718	G	GGC	ethA	Rv3854c	756	ins	frameshift	252	0	2	1	7	5	3	0	0	18
4326721	G	GC	ethA	Rv3854c	753	ins	frameshift	251	0	5	1	6	12	6	0	0	30
4326770	TA	T	ethA	Rv3854c	704	del	frameshift	235	0	12	1	0	0	0	0	0	13
4326800	A	AGC	ethA	Rv3854c	674	ins	frameshift	225	0	4	0	3	2	1	0	0	10
4326801	G	GC	ethA	Rv3854c	673	ins	frameshift	225	0	3	1	0	4	1	0	0	9
4326994	CG	C	ethA	Rv3854c	480	del	frameshift	160	0	2	0	1	0	2	0	0	5
4327132	GT	G	ethA	Rv3854c	342	del	frameshift	114	0	6	1	1	2	0	0	0	10
4327333	CA	C	ethA	Rv3854c	141	del	frameshift	47	0	5	0	3	1	2	0	0	11
4327363	CT	C	ethA	Rv3854c	111	del	frameshift	37	0	28	0	1	1	1	0	0	31
4327408	GT	G	ethA	Rv3854c	66	del	frameshift	22	0	5	0	0	0	0	0	0	5
4338286	AC	A	whiB6	Rv3862c	236	del	frameshift	79	1	4	1	2	1	0	0	0	9
4338440	C	CA	whiB6	Rv3862c	82	ins	frameshift	28	0	1	0	0	2	4	0	0	7
4407684	C	CT	gid	Rv3919c	519	ins	frameshift	173	2	0	1	2	0	1	0	0	6
4407747	CA	C	gid	Rv3919c	456	del	frameshift	152	3	1	2	0	0	0	0	0	6
4407816	GC	G	gid	Rv3919c	387	del	frameshift	129	7	1	7	1	2	3	1	0	22
4407846	GGC	G	gid	Rv3919c	357	del	frameshift	119	2	0	3	0	0	1	0	0	6
4407851	GC	G	gid	Rv3919c	352	del	frameshift	118	21	9	39	20	6	18	0	0	113
4407851	G	GC	gid	Rv3919c	352	ins	frameshift	118	5	1	13	5	7	1	0	0	32
4408065	G	GT	gid	Rv3919c	138	ins	frameshift	46	4	0	0	0	2	0	0	0	6
4408087	CG	C	gid	Rv3919c	116	del	frameshift	39	22	12	35	33	10	18	0	0	130
4408100	G	GC	gid	Rv3919c	103	ins	frameshift	35	3	1	3	3	1	2	0	0	13
4408100	GC	G	gid	Rv3919c	103	del	frameshift	35	40	27	52	43	12	27	0	0	201
4408115	CG	C	gid	Rv3919c	88	del	frameshift	30	3	1	5	1	0	1	0	0	11
4408154	CA	C	gid	Rv3919c	49	del	frameshift	17	1	0	1	1	0	2	0	0	5
