## Supplemental folder - 1 for "Assessment and validation of enrichment and target capture approaches to improve *Mycobacterium tuberculosis* WGS from direct patient samples": AR_homoplasic_SNVs_INDELs.bed.txt

NC_000962.3	5413	5413
NC_000962.3	5608	5608
NC_000962.3	5917	5917
NC_000962.3	6112	6112
NC_000962.3	6454	6454
NC_000962.3	6575	6575
NC_000962.3	6576	6576
NC_000962.3	6579	6579
NC_000962.3	6579	6579
NC_000962.3	6620	6620
NC_000962.3	6620	6620
NC_000962.3	6734	6734
NC_000962.3	6735	6735
NC_000962.3	6735	6735
NC_000962.3	6736	6736
NC_000962.3	6737	6737
NC_000962.3	6738	6738
NC_000962.3	6738	6738
NC_000962.3	6741	6741
NC_000962.3	6742	6742
NC_000962.3	6749	6749
NC_000962.3	6750	6750
NC_000962.3	7158	7158
NC_000962.3	7170	7170
NC_000962.3	7346	7346
NC_000962.3	7374	7374
NC_000962.3	7510	7510
NC_000962.3	7521	7521
NC_000962.3	7563	7563
NC_000962.3	7564	7564
NC_000962.3	7566	7566
NC_000962.3	7567	7567
NC_000962.3	7570	7570
NC_000962.3	7572	7572
NC_000962.3	7581	7581
NC_000962.3	7581	7581
NC_000962.3	7581	7581
NC_000962.3	7582	7582
NC_000962.3	7582	7582
NC_000962.3	7582	7582
NC_000962.3	7615	7615
NC_000962.3	8018	8018
NC_000962.3	8164	8164
NC_000962.3	8175	8175
NC_000962.3	8257	8257
NC_000962.3	8285	8285
NC_000962.3	8364	8364
NC_000962.3	8414	8414
NC_000962.3	8452	8452
NC_000962.3	8635	8635
NC_000962.3	8694	8694
NC_000962.3	8993	8993
NC_000962.3	9143	9143
NC_000962.3	9146	9146
NC_000962.3	9163	9163
NC_000962.3	9221	9221
NC_000962.3	9395	9395
NC_000962.3	9539	9539
NC_000962.3	9611	9611
NC_000962.3	9629	9629
NC_000962.3	244550	244550
NC_000962.3	245213	245213
NC_000962.3	246255	246255
NC_000962.3	411367	411367
NC_000962.3	411399	411399
NC_000962.3	411667	411667
NC_000962.3	411683	411683
NC_000962.3	411759	411759
NC_000962.3	412117	412117
NC_000962.3	412201	412201
NC_000962.3	412280	412280
NC_000962.3	412382	412382
NC_000962.3	412662	412662
NC_000962.3	412844	412844
NC_000962.3	413022	413022
NC_000962.3	413264	413264
NC_000962.3	413268	413268
NC_000962.3	414201	414201
NC_000962.3	491247	491247
NC_000962.3	575747	575747
NC_000962.3	575920	575920
NC_000962.3	576316	576316
NC_000962.3	576574	576574
NC_000962.3	620056	620056
NC_000962.3	620072	620072
NC_000962.3	759894	759894
NC_000962.3	759916	759916
NC_000962.3	759930	759930
NC_000962.3	759939	759939
NC_000962.3	759939	759939
NC_000962.3	759939	759939
NC_000962.3	759940	759940
NC_000962.3	759940	759940
NC_000962.3	760281	760281
NC_000962.3	760305	760305
NC_000962.3	760314	760314
NC_000962.3	760315	760315
NC_000962.3	760321	760321
NC_000962.3	760461	760461
NC_000962.3	760600	760600
NC_000962.3	760645	760645
NC_000962.3	760663	760663
NC_000962.3	760728	760728
NC_000962.3	760729	760729
NC_000962.3	760939	760939
NC_000962.3	760969	760969
NC_000962.3	761001	761001
NC_000962.3	761002	761002
NC_000962.3	761004	761004
NC_000962.3	761005	761005
NC_000962.3	761005	761005
NC_000962.3	761032	761032
NC_000962.3	761076	761076
NC_000962.3	761090	761090
NC_000962.3	761093	761093
NC_000962.3	761093	761093
NC_000962.3	761095	761095
NC_000962.3	761095	761095
NC_000962.3	761097	761097
NC_000962.3	761100	761100
NC_000962.3	761100	761100
NC_000962.3	761100	761100
NC_000962.3	761101	761101
NC_000962.3	761101	761101
NC_000962.3	761102	761102
NC_000962.3	761106	761106
NC_000962.3	761108	761108
NC_000962.3	761109	761109
NC_000962.3	761109	761109
NC_000962.3	761109	761109
NC_000962.3	761110	761110
NC_000962.3	761110	761110
NC_000962.3	761110	761110
NC_000962.3	761111	761111
NC_000962.3	761114	761114
NC_000962.3	761115	761115
NC_000962.3	761115	761115
NC_000962.3	761127	761127
NC_000962.3	761127	761127
NC_000962.3	761128	761128
NC_000962.3	761128	761128
NC_000962.3	761137	761137
NC_000962.3	761139	761139
NC_000962.3	761139	761139
NC_000962.3	761139	761139
NC_000962.3	761140	761140
NC_000962.3	761140	761140
NC_000962.3	761140	761140
NC_000962.3	761141	761141
NC_000962.3	761141	761141
NC_000962.3	761142	761142
NC_000962.3	761149	761149
NC_000962.3	761151	761151
NC_000962.3	761154	761154
NC_000962.3	761154	761154
NC_000962.3	761155	761155
NC_000962.3	761155	761155
NC_000962.3	761155	761155
NC_000962.3	761156	761156
NC_000962.3	761156	761156
NC_000962.3	761158	761158
NC_000962.3	761161	761161
NC_000962.3	761167	761167
NC_000962.3	761185	761185
NC_000962.3	761244	761244
NC_000962.3	761245	761245
NC_000962.3	761248	761248
NC_000962.3	761253	761253
NC_000962.3	761266	761266
NC_000962.3	761268	761268
NC_000962.3	761277	761277
NC_000962.3	761277	761277
NC_000962.3	761277	761277
NC_000962.3	761278	761278
NC_000962.3	761279	761279
NC_000962.3	761284	761284
NC_000962.3	761292	761292
NC_000962.3	761293	761293
NC_000962.3	761314	761314
NC_000962.3	761406	761406
NC_000962.3	761406	761406
NC_000962.3	761407	761407
NC_000962.3	761407	761407
NC_000962.3	761455	761455
NC_000962.3	761461	761461
NC_000962.3	761461	761461
NC_000962.3	761496	761496
NC_000962.3	761528	761528
NC_000962.3	761547	761547
NC_000962.3	761550	761550
NC_000962.3	761824	761824
NC_000962.3	761827	761827
NC_000962.3	761832	761832
NC_000962.3	761847	761847
NC_000962.3	761973	761973
NC_000962.3	761973	761973
NC_000962.3	761998	761998
NC_000962.3	762089	762089
NC_000962.3	762201	762201
NC_000962.3	762285	762285
NC_000962.3	762286	762286
NC_000962.3	762286	762286
NC_000962.3	762310	762310
NC_000962.3	762312	762312
NC_000962.3	762423	762423
NC_000962.3	762427	762427
NC_000962.3	762477	762477
NC_000962.3	762564	762564
NC_000962.3	762714	762714
NC_000962.3	762715	762715
NC_000962.3	762724	762724
NC_000962.3	762727	762727
NC_000962.3	762889	762889
NC_000962.3	762909	762909
NC_000962.3	763123	763123
NC_000962.3	763555	763555
NC_000962.3	764058	764058
NC_000962.3	764307	764307
NC_000962.3	764363	764363
NC_000962.3	764363	764363
NC_000962.3	764363	764363
NC_000962.3	764532	764532
NC_000962.3	764573	764573
NC_000962.3	764616	764616
NC_000962.3	764616	764616
NC_000962.3	764651	764651
NC_000962.3	764660	764660
NC_000962.3	764660	764660
NC_000962.3	764666	764666
NC_000962.3	764666	764666
NC_000962.3	764667	764667
NC_000962.3	764669	764669
NC_000962.3	764669	764669
NC_000962.3	764670	764670
NC_000962.3	764670	764670
NC_000962.3	764670	764670
NC_000962.3	764674	764674
NC_000962.3	764703	764703
NC_000962.3	764714	764714
NC_000962.3	764715	764715
NC_000962.3	764723	764723
NC_000962.3	764724	764724
NC_000962.3	764724	764724
NC_000962.3	764725	764725
NC_000962.3	764744	764744
NC_000962.3	764805	764805
NC_000962.3	764817	764817
NC_000962.3	764817	764817
NC_000962.3	764819	764819
NC_000962.3	764820	764820
NC_000962.3	764822	764822
NC_000962.3	764822	764822
NC_000962.3	764831	764831
NC_000962.3	764832	764832
NC_000962.3	764840	764840
NC_000962.3	764841	764841
NC_000962.3	764843	764843
NC_000962.3	764844	764844
NC_000962.3	764888	764888
NC_000962.3	764916	764916
NC_000962.3	764918	764918
NC_000962.3	764918	764918
NC_000962.3	764922	764922
NC_000962.3	764923	764923
NC_000962.3	764924	764924
NC_000962.3	764925	764925
NC_000962.3	764931	764931
NC_000962.3	764942	764942
NC_000962.3	764944	764944
NC_000962.3	764944	764944
NC_000962.3	764948	764948
NC_000962.3	765013	765013
NC_000962.3	765050	765050
NC_000962.3	765080	765080
NC_000962.3	765080	765080
NC_000962.3	765113	765113
NC_000962.3	765461	765461
NC_000962.3	765462	765462
NC_000962.3	765463	765463
NC_000962.3	765463	765463
NC_000962.3	765511	765511
NC_000962.3	765511	765511
NC_000962.3	765513	765513
NC_000962.3	765569	765569
NC_000962.3	765570	765570
NC_000962.3	765570	765570
NC_000962.3	765605	765605
NC_000962.3	765609	765609
NC_000962.3	765609	765609
NC_000962.3	765612	765612
NC_000962.3	765617	765617
NC_000962.3	765618	765618
NC_000962.3	765619	765619
NC_000962.3	765639	765639
NC_000962.3	765639	765639
NC_000962.3	765678	765678
NC_000962.3	765680	765680
NC_000962.3	765804	765804
NC_000962.3	765842	765842
NC_000962.3	765846	765846
NC_000962.3	765847	765847
NC_000962.3	765860	765860
NC_000962.3	765863	765863
NC_000962.3	765920	765920
NC_000962.3	765927	765927
NC_000962.3	766022	766022
NC_000962.3	766203	766203
NC_000962.3	766242	766242
NC_000962.3	766466	766466
NC_000962.3	766467	766467
NC_000962.3	766467	766467
NC_000962.3	766485	766485
NC_000962.3	766485	766485
NC_000962.3	766487	766487
NC_000962.3	766487	766487
NC_000962.3	766487	766487
NC_000962.3	766488	766488
NC_000962.3	766488	766488
NC_000962.3	766488	766488
NC_000962.3	766494	766494
NC_000962.3	766603	766603
NC_000962.3	766699	766699
NC_000962.3	766707	766707
NC_000962.3	766740	766740
NC_000962.3	766740	766740
NC_000962.3	766744	766744
NC_000962.3	766744	766744
NC_000962.3	766779	766779
NC_000962.3	766809	766809
NC_000962.3	766825	766825
NC_000962.3	767007	767007
NC_000962.3	767022	767022
NC_000962.3	767123	767123
NC_000962.3	767123	767123
NC_000962.3	767235	767235
NC_000962.3	775712	775712
NC_000962.3	777052	777052
NC_000962.3	777587	777587
NC_000962.3	777590	777590
NC_000962.3	777745	777745
NC_000962.3	777841	777841
NC_000962.3	778053	778053
NC_000962.3	779048	779048
NC_000962.3	779181	779181
NC_000962.3	779209	779209
NC_000962.3	779243	779243
NC_000962.3	779257	779257
NC_000962.3	779281	779281
NC_000962.3	779339	779339
NC_000962.3	779347	779347
NC_000962.3	779350	779350
NC_000962.3	779410	779410
NC_000962.3	779426	779426
NC_000962.3	779472	779472
NC_000962.3	781676	781676
NC_000962.3	781687	781687
NC_000962.3	781821	781821
NC_000962.3	781822	781822
NC_000962.3	781822	781822
NC_000962.3	781822	781822
NC_000962.3	801021	801021
NC_000962.3	801159	801159
NC_000962.3	801268	801268
NC_000962.3	801435	801435
NC_000962.3	1304610	1304610
NC_000962.3	1304775	1304775
NC_000962.3	1304972	1304972
NC_000962.3	1305180	1305180
NC_000962.3	1406998	1406998
NC_000962.3	1407142	1407142
NC_000962.3	1416212	1416212
NC_000962.3	1416989	1416989
NC_000962.3	1417019	1417019
NC_000962.3	1471861	1471861
NC_000962.3	1471861	1471861
NC_000962.3	1471862	1471862
NC_000962.3	1471868	1471868
NC_000962.3	1471869	1471869
NC_000962.3	1472113	1472113
NC_000962.3	1472127	1472127
NC_000962.3	1472137	1472137
NC_000962.3	1472150	1472150
NC_000962.3	1472151	1472151
NC_000962.3	1472164	1472164
NC_000962.3	1472172	1472172
NC_000962.3	1472177	1472177
NC_000962.3	1472215	1472215
NC_000962.3	1472242	1472242
NC_000962.3	1472337	1472337
NC_000962.3	1472344	1472344
NC_000962.3	1472349	1472349
NC_000962.3	1472358	1472358
NC_000962.3	1472359	1472359
NC_000962.3	1472359	1472359
NC_000962.3	1472362	1472362
NC_000962.3	1472374	1472374
NC_000962.3	1472379	1472379
NC_000962.3	1472382	1472382
NC_000962.3	1472389	1472389
NC_000962.3	1472400	1472400
NC_000962.3	1472530	1472530
NC_000962.3	1472537	1472537
NC_000962.3	1472541	1472541
NC_000962.3	1472544	1472544
NC_000962.3	1472553	1472553
NC_000962.3	1472557	1472557
NC_000962.3	1472566	1472566
NC_000962.3	1472570	1472570
NC_000962.3	1472571	1472571
NC_000962.3	1472573	1472573
NC_000962.3	1472579	1472579
NC_000962.3	1472579	1472579
NC_000962.3	1472580	1472580
NC_000962.3	1472580	1472580
NC_000962.3	1472596	1472596
NC_000962.3	1472598	1472598
NC_000962.3	1472598	1472598
NC_000962.3	1472599	1472599
NC_000962.3	1472614	1472614
NC_000962.3	1472616	1472616
NC_000962.3	1472655	1472655
NC_000962.3	1472658	1472658
NC_000962.3	1472690	1472690
NC_000962.3	1472695	1472695
NC_000962.3	1472697	1472697
NC_000962.3	1472713	1472713
NC_000962.3	1472716	1472716
NC_000962.3	1472733	1472733
NC_000962.3	1472742	1472742
NC_000962.3	1472750	1472750
NC_000962.3	1472750	1472750
NC_000962.3	1472751	1472751
NC_000962.3	1472752	1472752
NC_000962.3	1472752	1472752
NC_000962.3	1472753	1472753
NC_000962.3	1472753	1472753
NC_000962.3	1472754	1472754
NC_000962.3	1472767	1472767
NC_000962.3	1472781	1472781
NC_000962.3	1472803	1472803
NC_000962.3	1472895	1472895
NC_000962.3	1473035	1473035
NC_000962.3	1473053	1473053
NC_000962.3	1473056	1473056
NC_000962.3	1473062	1473062
NC_000962.3	1473068	1473068
NC_000962.3	1473084	1473084
NC_000962.3	1473145	1473145
NC_000962.3	1473191	1473191
NC_000962.3	1473202	1473202
NC_000962.3	1473205	1473205
NC_000962.3	1473206	1473206
NC_000962.3	1473226	1473226
NC_000962.3	1473246	1473246
NC_000962.3	1473247	1473247
NC_000962.3	1473329	1473329
NC_000962.3	1473334	1473334
NC_000962.3	1475866	1475866
NC_000962.3	1475953	1475953
NC_000962.3	1476408	1476408
NC_000962.3	1476425	1476425
NC_000962.3	1476428	1476428
NC_000962.3	1476429	1476429
NC_000962.3	1476466	1476466
NC_000962.3	1476481	1476481
NC_000962.3	1476540	1476540
NC_000962.3	1476547	1476547
NC_000962.3	1476567	1476567
NC_000962.3	1476572	1476572
NC_000962.3	1476573	1476573
NC_000962.3	1476584	1476584
NC_000962.3	1565228	1565228
NC_000962.3	1673692	1673692
NC_000962.3	1674026	1674026
NC_000962.3	1674048	1674048
NC_000962.3	1674102	1674102
NC_000962.3	1674135	1674135
NC_000962.3	1674162	1674162
NC_000962.3	1674210	1674210
NC_000962.3	1674262	1674262
NC_000962.3	1674263	1674263
NC_000962.3	1674265	1674265
NC_000962.3	1674481	1674481
NC_000962.3	1674484	1674484
NC_000962.3	1674685	1674685
NC_000962.3	1674738	1674738
NC_000962.3	1674769	1674769
NC_000962.3	1674782	1674782
NC_000962.3	1674917	1674917
NC_000962.3	1833585	1833585
NC_000962.3	1833646	1833646
NC_000962.3	1833674	1833674
NC_000962.3	1833742	1833742
NC_000962.3	1833909	1833909
NC_000962.3	1834020	1834020
NC_000962.3	1834505	1834505
NC_000962.3	1834964	1834964
NC_000962.3	1834985	1834985
NC_000962.3	1918072	1918072
NC_000962.3	1918634	1918634
NC_000962.3	2058607	2058607
NC_000962.3	2058949	2058949
NC_000962.3	2102011	2102011
NC_000962.3	2102417	2102417
NC_000962.3	2102738	2102738
NC_000962.3	2102791	2102791
NC_000962.3	2102823	2102823
NC_000962.3	2153891	2153891
NC_000962.3	2154044	2154044
NC_000962.3	2154083	2154083
NC_000962.3	2154113	2154113
NC_000962.3	2154352	2154352
NC_000962.3	2154406	2154406
NC_000962.3	2154491	2154491
NC_000962.3	2154538	2154538
NC_000962.3	2154539	2154539
NC_000962.3	2154650	2154650
NC_000962.3	2154674	2154674
NC_000962.3	2154724	2154724
NC_000962.3	2154730	2154730
NC_000962.3	2154857	2154857
NC_000962.3	2154857	2154857
NC_000962.3	2154874	2154874
NC_000962.3	2154875	2154875
NC_000962.3	2154915	2154915
NC_000962.3	2154973	2154973
NC_000962.3	2154974	2154974
NC_000962.3	2154979	2154979
NC_000962.3	2155017	2155017
NC_000962.3	2155102	2155102
NC_000962.3	2155139	2155139
NC_000962.3	2155162	2155162
NC_000962.3	2155163	2155163
NC_000962.3	2155167	2155167
NC_000962.3	2155167	2155167
NC_000962.3	2155168	2155168
NC_000962.3	2155168	2155168
NC_000962.3	2155168	2155168
NC_000962.3	2155169	2155169
NC_000962.3	2155214	2155214
NC_000962.3	2155214	2155214
NC_000962.3	2155217	2155217
NC_000962.3	2155222	2155222
NC_000962.3	2155258	2155258
NC_000962.3	2155276	2155276
NC_000962.3	2155289	2155289
NC_000962.3	2155295	2155295
NC_000962.3	2155341	2155341
NC_000962.3	2155346	2155346
NC_000962.3	2155417	2155417
NC_000962.3	2155418	2155418
NC_000962.3	2155418	2155418
NC_000962.3	2155430	2155430
NC_000962.3	2155541	2155541
NC_000962.3	2155541	2155541
NC_000962.3	2155546	2155546
NC_000962.3	2155607	2155607
NC_000962.3	2155648	2155648
NC_000962.3	2155648	2155648
NC_000962.3	2155667	2155667
NC_000962.3	2155679	2155679
NC_000962.3	2155682	2155682
NC_000962.3	2155687	2155687
NC_000962.3	2155689	2155689
NC_000962.3	2155690	2155690
NC_000962.3	2155693	2155693
NC_000962.3	2155697	2155697
NC_000962.3	2155699	2155699
NC_000962.3	2155700	2155700
NC_000962.3	2155717	2155717
NC_000962.3	2155732	2155732
NC_000962.3	2155734	2155734
NC_000962.3	2155740	2155740
NC_000962.3	2155747	2155747
NC_000962.3	2155751	2155751
NC_000962.3	2155783	2155783
NC_000962.3	2155786	2155786
NC_000962.3	2155787	2155787
NC_000962.3	2155795	2155795
NC_000962.3	2155797	2155797
NC_000962.3	2155814	2155814
NC_000962.3	2155819	2155819
NC_000962.3	2155824	2155824
NC_000962.3	2155841	2155841
NC_000962.3	2155879	2155879
NC_000962.3	2155909	2155909
NC_000962.3	2155928	2155928
NC_000962.3	2155969	2155969
NC_000962.3	2156093	2156093
NC_000962.3	2156104	2156104
NC_000962.3	2156110	2156110
NC_000962.3	2167696	2167696
NC_000962.3	2168037	2168037
NC_000962.3	2168600	2168600
NC_000962.3	2168604	2168604
NC_000962.3	2168712	2168712
NC_000962.3	2168742	2168742
NC_000962.3	2168752	2168752
NC_000962.3	2168791	2168791
NC_000962.3	2168975	2168975
NC_000962.3	2168981	2168981
NC_000962.3	2168985	2168985
NC_000962.3	2168987	2168987
NC_000962.3	2169041	2169041
NC_000962.3	2169053	2169053
NC_000962.3	2169063	2169063
NC_000962.3	2169122	2169122
NC_000962.3	2169131	2169131
NC_000962.3	2169134	2169134
NC_000962.3	2169751	2169751
NC_000962.3	2170035	2170035
NC_000962.3	2170537	2170537
NC_000962.3	2222308	2222308
NC_000962.3	2222356	2222356
NC_000962.3	2222357	2222357
NC_000962.3	2222645	2222645
NC_000962.3	2222826	2222826
NC_000962.3	2222852	2222852
NC_000962.3	2288683	2288683
NC_000962.3	2288697	2288697
NC_000962.3	2288697	2288697
NC_000962.3	2288703	2288703
NC_000962.3	2288703	2288703
NC_000962.3	2288704	2288704
NC_000962.3	2288713	2288713
NC_000962.3	2288717	2288717
NC_000962.3	2288718	2288718
NC_000962.3	2288718	2288718
NC_000962.3	2288719	2288719
NC_000962.3	2288724	2288724
NC_000962.3	2288727	2288727
NC_000962.3	2288730	2288730
NC_000962.3	2288730	2288730
NC_000962.3	2288731	2288731
NC_000962.3	2288740	2288740
NC_000962.3	2288742	2288742
NC_000962.3	2288752	2288752
NC_000962.3	2288754	2288754
NC_000962.3	2288754	2288754
NC_000962.3	2288757	2288757
NC_000962.3	2288764	2288764
NC_000962.3	2288764	2288764
NC_000962.3	2288766	2288766
NC_000962.3	2288767	2288767
NC_000962.3	2288772	2288772
NC_000962.3	2288775	2288775
NC_000962.3	2288778	2288778
NC_000962.3	2288778	2288778
NC_000962.3	2288779	2288779
NC_000962.3	2288782	2288782
NC_000962.3	2288790	2288790
NC_000962.3	2288805	2288805
NC_000962.3	2288805	2288805
NC_000962.3	2288806	2288806
NC_000962.3	2288817	2288817
NC_000962.3	2288817	2288817
NC_000962.3	2288818	2288818
NC_000962.3	2288820	2288820
NC_000962.3	2288821	2288821
NC_000962.3	2288823	2288823
NC_000962.3	2288824	2288824
NC_000962.3	2288826	2288826
NC_000962.3	2288826	2288826
NC_000962.3	2288827	2288827
NC_000962.3	2288827	2288827
NC_000962.3	2288830	2288830
NC_000962.3	2288832	2288832
NC_000962.3	2288834	2288834
NC_000962.3	2288835	2288835
NC_000962.3	2288836	2288836
NC_000962.3	2288839	2288839
NC_000962.3	2288841	2288841
NC_000962.3	2288841	2288841
NC_000962.3	2288844	2288844
NC_000962.3	2288844	2288844
NC_000962.3	2288847	2288847
NC_000962.3	2288847	2288847
NC_000962.3	2288847	2288847
NC_000962.3	2288848	2288848
NC_000962.3	2288850	2288850
NC_000962.3	2288850	2288850
NC_000962.3	2288853	2288853
NC_000962.3	2288853	2288853
NC_000962.3	2288853	2288853
NC_000962.3	2288854	2288854
NC_000962.3	2288859	2288859
NC_000962.3	2288863	2288863
NC_000962.3	2288868	2288868
NC_000962.3	2288869	2288869
NC_000962.3	2288878	2288878
NC_000962.3	2288883	2288883
NC_000962.3	2288883	2288883
NC_000962.3	2288885	2288885
NC_000962.3	2288887	2288887
NC_000962.3	2288887	2288887
NC_000962.3	2288895	2288895
NC_000962.3	2288895	2288895
NC_000962.3	2288901	2288901
NC_000962.3	2288919	2288919
NC_000962.3	2288920	2288920
NC_000962.3	2288928	2288928
NC_000962.3	2288928	2288928
NC_000962.3	2288929	2288929
NC_000962.3	2288930	2288930
NC_000962.3	2288930	2288930
NC_000962.3	2288931	2288931
NC_000962.3	2288932	2288932
NC_000962.3	2288933	2288933
NC_000962.3	2288933	2288933
NC_000962.3	2288934	2288934
NC_000962.3	2288935	2288935
NC_000962.3	2288935	2288935
NC_000962.3	2288937	2288937
NC_000962.3	2288938	2288938
NC_000962.3	2288938	2288938
NC_000962.3	2288943	2288943
NC_000962.3	2288944	2288944
NC_000962.3	2288944	2288944
NC_000962.3	2288945	2288945
NC_000962.3	2288952	2288952
NC_000962.3	2288953	2288953
NC_000962.3	2288953	2288953
NC_000962.3	2288954	2288954
NC_000962.3	2288955	2288955
NC_000962.3	2288955	2288955
NC_000962.3	2288955	2288955
NC_000962.3	2288956	2288956
NC_000962.3	2288956	2288956
NC_000962.3	2288960	2288960
NC_000962.3	2288961	2288961
NC_000962.3	2288961	2288961
NC_000962.3	2288962	2288962
NC_000962.3	2288964	2288964
NC_000962.3	2288971	2288971
NC_000962.3	2288988	2288988
NC_000962.3	2288988	2288988
NC_000962.3	2288997	2288997
NC_000962.3	2288998	2288998
NC_000962.3	2289001	2289001
NC_000962.3	2289010	2289010
NC_000962.3	2289010	2289010
NC_000962.3	2289015	2289015
NC_000962.3	2289016	2289016
NC_000962.3	2289027	2289027
NC_000962.3	2289028	2289028
NC_000962.3	2289029	2289029
NC_000962.3	2289030	2289030
NC_000962.3	2289030	2289030
NC_000962.3	2289031	2289031
NC_000962.3	2289036	2289036
NC_000962.3	2289036	2289036
NC_000962.3	2289037	2289037
NC_000962.3	2289038	2289038
NC_000962.3	2289039	2289039
NC_000962.3	2289039	2289039
NC_000962.3	2289039	2289039
NC_000962.3	2289040	2289040
NC_000962.3	2289040	2289040
NC_000962.3	2289042	2289042
NC_000962.3	2289043	2289043
NC_000962.3	2289046	2289046
NC_000962.3	2289047	2289047
NC_000962.3	2289047	2289047
NC_000962.3	2289049	2289049
NC_000962.3	2289049	2289049
NC_000962.3	2289050	2289050
NC_000962.3	2289052	2289052
NC_000962.3	2289054	2289054
NC_000962.3	2289054	2289054
NC_000962.3	2289055	2289055
NC_000962.3	2289057	2289057
NC_000962.3	2289057	2289057
NC_000962.3	2289058	2289058
NC_000962.3	2289058	2289058
NC_000962.3	2289061	2289061
NC_000962.3	2289067	2289067
NC_000962.3	2289069	2289069
NC_000962.3	2289070	2289070
NC_000962.3	2289071	2289071
NC_000962.3	2289072	2289072
NC_000962.3	2289072	2289072
NC_000962.3	2289072	2289072
NC_000962.3	2289073	2289073
NC_000962.3	2289073	2289073
NC_000962.3	2289081	2289081
NC_000962.3	2289081	2289081
NC_000962.3	2289082	2289082
NC_000962.3	2289089	2289089
NC_000962.3	2289090	2289090
NC_000962.3	2289090	2289090
NC_000962.3	2289091	2289091
NC_000962.3	2289095	2289095
NC_000962.3	2289096	2289096
NC_000962.3	2289096	2289096
NC_000962.3	2289097	2289097
NC_000962.3	2289100	2289100
NC_000962.3	2289103	2289103
NC_000962.3	2289103	2289103
NC_000962.3	2289105	2289105
NC_000962.3	2289105	2289105
NC_000962.3	2289106	2289106
NC_000962.3	2289109	2289109
NC_000962.3	2289111	2289111
NC_000962.3	2289119	2289119
NC_000962.3	2289120	2289120
NC_000962.3	2289138	2289138
NC_000962.3	2289138	2289138
NC_000962.3	2289140	2289140
NC_000962.3	2289140	2289140
NC_000962.3	2289142	2289142
NC_000962.3	2289150	2289150
NC_000962.3	2289150	2289150
NC_000962.3	2289162	2289162
NC_000962.3	2289162	2289162
NC_000962.3	2289171	2289171
NC_000962.3	2289180	2289180
NC_000962.3	2289180	2289180
NC_000962.3	2289186	2289186
NC_000962.3	2289189	2289189
NC_000962.3	2289192	2289192
NC_000962.3	2289192	2289192
NC_000962.3	2289193	2289193
NC_000962.3	2289199	2289199
NC_000962.3	2289200	2289200
NC_000962.3	2289200	2289200
NC_000962.3	2289201	2289201
NC_000962.3	2289202	2289202
NC_000962.3	2289202	2289202
NC_000962.3	2289203	2289203
NC_000962.3	2289204	2289204
NC_000962.3	2289207	2289207
NC_000962.3	2289207	2289207
NC_000962.3	2289208	2289208
NC_000962.3	2289212	2289212
NC_000962.3	2289213	2289213
NC_000962.3	2289213	2289213
NC_000962.3	2289214	2289214
NC_000962.3	2289216	2289216
NC_000962.3	2289216	2289216
NC_000962.3	2289218	2289218
NC_000962.3	2289219	2289219
NC_000962.3	2289219	2289219
NC_000962.3	2289220	2289220
NC_000962.3	2289222	2289222
NC_000962.3	2289222	2289222
NC_000962.3	2289223	2289223
NC_000962.3	2289225	2289225
NC_000962.3	2289225	2289225
NC_000962.3	2289226	2289226
NC_000962.3	2289228	2289228
NC_000962.3	2289231	2289231
NC_000962.3	2289231	2289231
NC_000962.3	2289234	2289234
NC_000962.3	2289239	2289239
NC_000962.3	2289240	2289240
NC_000962.3	2518132	2518132
NC_000962.3	2518165	2518165
NC_000962.3	2518634	2518634
NC_000962.3	2714308	2714308
NC_000962.3	2714526	2714526
NC_000962.3	2714673	2714673
NC_000962.3	2714756	2714756
NC_000962.3	2726286	2726286
NC_000962.3	2726293	2726293
NC_000962.3	2859398	2859398
NC_000962.3	2859947	2859947
NC_000962.3	3064537	3064537
NC_000962.3	3064632	3064632
NC_000962.3	3064722	3064722
NC_000962.3	3064799	3064799
NC_000962.3	3064876	3064876
NC_000962.3	3064943	3064943
NC_000962.3	3064993	3064993
NC_000962.3	3065002	3065002
NC_000962.3	3065003	3065003
NC_000962.3	3065023	3065023
NC_000962.3	3065039	3065039
NC_000962.3	3065055	3065055
NC_000962.3	3065126	3065126
NC_000962.3	3065197	3065197
NC_000962.3	3065207	3065207
NC_000962.3	3065453	3065453
NC_000962.3	3065456	3065456
NC_000962.3	3065473	3065473
NC_000962.3	3065587	3065587
NC_000962.3	3065598	3065598
NC_000962.3	3065638	3065638
NC_000962.3	3065692	3065692
NC_000962.3	3065797	3065797
NC_000962.3	3065914	3065914
NC_000962.3	3065950	3065950
NC_000962.3	3066026	3066026
NC_000962.3	3066061	3066061
NC_000962.3	3066070	3066070
NC_000962.3	3066099	3066099
NC_000962.3	3066104	3066104
NC_000962.3	3448627	3448627
NC_000962.3	3448655	3448655
NC_000962.3	3448714	3448714
NC_000962.3	3448805	3448805
NC_000962.3	3449718	3449718
NC_000962.3	3449722	3449722
NC_000962.3	3449842	3449842
NC_000962.3	3449843	3449843
NC_000962.3	3474299	3474299
NC_000962.3	3474524	3474524
NC_000962.3	3475159	3475159
NC_000962.3	3612229	3612229
NC_000962.3	3612626	3612626
NC_000962.3	3612665	3612665
NC_000962.3	3613030	3613030
NC_000962.3	3629758	3629758
NC_000962.3	3630337	3630337
NC_000962.3	3640546	3640546
NC_000962.3	3641074	3641074
NC_000962.3	3641446	3641446
NC_000962.3	3642874	3642874
NC_000962.3	3645734	3645734
NC_000962.3	3647041	3647041
NC_000962.3	3647468	3647468
NC_000962.3	3647555	3647555
NC_000962.3	3647682	3647682
NC_000962.3	3877588	3877588
NC_000962.3	3877696	3877696
NC_000962.3	3877759	3877759
NC_000962.3	3877939	3877939
NC_000962.3	3877948	3877948
NC_000962.3	3877949	3877949
NC_000962.3	3877949	3877949
NC_000962.3	3877956	3877956
NC_000962.3	3877956	3877956
NC_000962.3	3877960	3877960
NC_000962.3	3877960	3877960
NC_000962.3	3877963	3877963
NC_000962.3	3877964	3877964
NC_000962.3	3877967	3877967
NC_000962.3	3877969	3877969
NC_000962.3	3878051	3878051
NC_000962.3	3878416	3878416
NC_000962.3	3878417	3878417
NC_000962.3	3986861	3986861
NC_000962.3	3986977	3986977
NC_000962.3	3987050	3987050
NC_000962.3	3987106	3987106
NC_000962.3	3987259	3987259
NC_000962.3	4043882	4043882
NC_000962.3	4240009	4240009
NC_000962.3	4240172	4240172
NC_000962.3	4240671	4240671
NC_000962.3	4240986	4240986
NC_000962.3	4241830	4241830
NC_000962.3	4242388	4242388
NC_000962.3	4242431	4242431
NC_000962.3	4242491	4242491
NC_000962.3	4242624	4242624
NC_000962.3	4243242	4243242
NC_000962.3	4243245	4243245
NC_000962.3	4243526	4243526
NC_000962.3	4243590	4243590
NC_000962.3	4243813	4243813
NC_000962.3	4244429	4244429
NC_000962.3	4244970	4244970
NC_000962.3	4245131	4245131
NC_000962.3	4245187	4245187
NC_000962.3	4245187	4245187
NC_000962.3	4245227	4245227
NC_000962.3	4245245	4245245
NC_000962.3	4245482	4245482
NC_000962.3	4245939	4245939
NC_000962.3	4246378	4246378
NC_000962.3	4246567	4246567
NC_000962.3	4246734	4246734
NC_000962.3	4247310	4247310
NC_000962.3	4247399	4247399
NC_000962.3	4247399	4247399
NC_000962.3	4247402	4247402
NC_000962.3	4247429	4247429
NC_000962.3	4247429	4247429
NC_000962.3	4247429	4247429
NC_000962.3	4247430	4247430
NC_000962.3	4247431	4247431
NC_000962.3	4247431	4247431
NC_000962.3	4247431	4247431
NC_000962.3	4247468	4247468
NC_000962.3	4247469	4247469
NC_000962.3	4247469	4247469
NC_000962.3	4247495	4247495
NC_000962.3	4247495	4247495
NC_000962.3	4247496	4247496
NC_000962.3	4247496	4247496
NC_000962.3	4247507	4247507
NC_000962.3	4247513	4247513
NC_000962.3	4247553	4247553
NC_000962.3	4247553	4247553
NC_000962.3	4247573	4247573
NC_000962.3	4247574	4247574
NC_000962.3	4247574	4247574
NC_000962.3	4247595	4247595
NC_000962.3	4247622	4247622
NC_000962.3	4247646	4247646
NC_000962.3	4247709	4247709
NC_000962.3	4247717	4247717
NC_000962.3	4247723	4247723
NC_000962.3	4247728	4247728
NC_000962.3	4247729	4247729
NC_000962.3	4247729	4247729
NC_000962.3	4247730	4247730
NC_000962.3	4247730	4247730
NC_000962.3	4247738	4247738
NC_000962.3	4247742	4247742
NC_000962.3	4247847	4247847
NC_000962.3	4247873	4247873
NC_000962.3	4247979	4247979
NC_000962.3	4248002	4248002
NC_000962.3	4248003	4248003
NC_000962.3	4248003	4248003
NC_000962.3	4248004	4248004
NC_000962.3	4248004	4248004
NC_000962.3	4248025	4248025
NC_000962.3	4248027	4248027
NC_000962.3	4248073	4248073
NC_000962.3	4248075	4248075
NC_000962.3	4248320	4248320
NC_000962.3	4248320	4248320
NC_000962.3	4248437	4248437
NC_000962.3	4248441	4248441
NC_000962.3	4248736	4248736
NC_000962.3	4248840	4248840
NC_000962.3	4249327	4249327
NC_000962.3	4249512	4249512
NC_000962.3	4249518	4249518
NC_000962.3	4249547	4249547
NC_000962.3	4249583	4249583
NC_000962.3	4249619	4249619
NC_000962.3	4267185	4267185
NC_000962.3	4267435	4267435
NC_000962.3	4267908	4267908
NC_000962.3	4268134	4268134
NC_000962.3	4268477	4268477
NC_000962.3	4269089	4269089
NC_000962.3	4269116	4269116
NC_000962.3	4269121	4269121
NC_000962.3	4269124	4269124
NC_000962.3	4269130	4269130
NC_000962.3	4269133	4269133
NC_000962.3	4269133	4269133
NC_000962.3	4269140	4269140
NC_000962.3	4269148	4269148
NC_000962.3	4269148	4269148
NC_000962.3	4269271	4269271
NC_000962.3	4269292	4269292
NC_000962.3	4269293	4269293
NC_000962.3	4269294	4269294
NC_000962.3	4269294	4269294
NC_000962.3	4269296	4269296
NC_000962.3	4269298	4269298
NC_000962.3	4269298	4269298
NC_000962.3	4269299	4269299
NC_000962.3	4269302	4269302
NC_000962.3	4269306	4269306
NC_000962.3	4269307	4269307
NC_000962.3	4269308	4269308
NC_000962.3	4269309	4269309
NC_000962.3	4269311	4269311
NC_000962.3	4269311	4269311
NC_000962.3	4269313	4269313
NC_000962.3	4269313	4269313
NC_000962.3	4269317	4269317
NC_000962.3	4269319	4269319
NC_000962.3	4269341	4269341
NC_000962.3	4269361	4269361
NC_000962.3	4269387	4269387
NC_000962.3	4269391	4269391
NC_000962.3	4269606	4269606
NC_000962.3	4269630	4269630
NC_000962.3	4269670	4269670
NC_000962.3	4269671	4269671
NC_000962.3	4269671	4269671
NC_000962.3	4269693	4269693
NC_000962.3	4269719	4269719
NC_000962.3	4269721	4269721
NC_000962.3	4269722	4269722
NC_000962.3	4269731	4269731
NC_000962.3	4269731	4269731
NC_000962.3	4269742	4269742
NC_000962.3	4326069	4326069
NC_000962.3	4326083	4326083
NC_000962.3	4326111	4326111
NC_000962.3	4326113	4326113
NC_000962.3	4326135	4326135
NC_000962.3	4326155	4326155
NC_000962.3	4326183	4326183
NC_000962.3	4326231	4326231
NC_000962.3	4326248	4326248
NC_000962.3	4326250	4326250
NC_000962.3	4326262	4326262
NC_000962.3	4326265	4326265
NC_000962.3	4326301	4326301
NC_000962.3	4326302	4326302
NC_000962.3	4326320	4326320
NC_000962.3	4326341	4326341
NC_000962.3	4326350	4326350
NC_000962.3	4326350	4326350
NC_000962.3	4326377	4326377
NC_000962.3	4326396	4326396
NC_000962.3	4326399	4326399
NC_000962.3	4326405	4326405
NC_000962.3	4326419	4326419
NC_000962.3	4326426	4326426
NC_000962.3	4326432	4326432
NC_000962.3	4326435	4326435
NC_000962.3	4326449	4326449
NC_000962.3	4326449	4326449
NC_000962.3	4326450	4326450
NC_000962.3	4326452	4326452
NC_000962.3	4326463	4326463
NC_000962.3	4326531	4326531
NC_000962.3	4326533	4326533
NC_000962.3	4326570	4326570
NC_000962.3	4326572	4326572
NC_000962.3	4326589	4326589
NC_000962.3	4326592	4326592
NC_000962.3	4326593	4326593
NC_000962.3	4326611	4326611
NC_000962.3	4326613	4326613
NC_000962.3	4326623	4326623
NC_000962.3	4326632	4326632
NC_000962.3	4326632	4326632
NC_000962.3	4326639	4326639
NC_000962.3	4326648	4326648
NC_000962.3	4326693	4326693
NC_000962.3	4326694	4326694
NC_000962.3	4326705	4326705
NC_000962.3	4326705	4326705
NC_000962.3	4326707	4326707
NC_000962.3	4326713	4326713
NC_000962.3	4326716	4326716
NC_000962.3	4326718	4326718
NC_000962.3	4326721	4326721
NC_000962.3	4326737	4326737
NC_000962.3	4326743	4326743
NC_000962.3	4326749	4326749
NC_000962.3	4326758	4326758
NC_000962.3	4326770	4326770
NC_000962.3	4326788	4326788
NC_000962.3	4326800	4326800
NC_000962.3	4326800	4326800
NC_000962.3	4326801	4326801
NC_000962.3	4326842	4326842
NC_000962.3	4326855	4326855
NC_000962.3	4326857	4326857
NC_000962.3	4326860	4326860
NC_000962.3	4326899	4326899
NC_000962.3	4326900	4326900
NC_000962.3	4326905	4326905
NC_000962.3	4326908	4326908
NC_000962.3	4326918	4326918
NC_000962.3	4326923	4326923
NC_000962.3	4326977	4326977
NC_000962.3	4326980	4326980
NC_000962.3	4326983	4326983
NC_000962.3	4326994	4326994
NC_000962.3	4327029	4327029
NC_000962.3	4327033	4327033
NC_000962.3	4327034	4327034
NC_000962.3	4327042	4327042
NC_000962.3	4327054	4327054
NC_000962.3	4327058	4327058
NC_000962.3	4327065	4327065
NC_000962.3	4327073	4327073
NC_000962.3	4327081	4327081
NC_000962.3	4327107	4327107
NC_000962.3	4327132	4327132
NC_000962.3	4327146	4327146
NC_000962.3	4327169	4327169
NC_000962.3	4327193	4327193
NC_000962.3	4327208	4327208
NC_000962.3	4327211	4327211
NC_000962.3	4327229	4327229
NC_000962.3	4327268	4327268
NC_000962.3	4327281	4327281
NC_000962.3	4327289	4327289
NC_000962.3	4327289	4327289
NC_000962.3	4327292	4327292
NC_000962.3	4327307	4327307
NC_000962.3	4327322	4327322
NC_000962.3	4327323	4327323
NC_000962.3	4327325	4327325
NC_000962.3	4327333	4327333
NC_000962.3	4327341	4327341
NC_000962.3	4327344	4327344
NC_000962.3	4327346	4327346
NC_000962.3	4327346	4327346
NC_000962.3	4327347	4327347
NC_000962.3	4327349	4327349
NC_000962.3	4327350	4327350
NC_000962.3	4327363	4327363
NC_000962.3	4327378	4327378
NC_000962.3	4327404	4327404
NC_000962.3	4327406	4327406
NC_000962.3	4327408	4327408
NC_000962.3	4327424	4327424
NC_000962.3	4327424	4327424
NC_000962.3	4327445	4327445
NC_000962.3	4327448	4327448
NC_000962.3	4327472	4327472
NC_000962.3	4327472	4327472
NC_000962.3	4327691	4327691
NC_000962.3	4328037	4328037
NC_000962.3	4338283	4338283
NC_000962.3	4338286	4338286
NC_000962.3	4338286	4338286
NC_000962.3	4338286	4338286
NC_000962.3	4338291	4338291
NC_000962.3	4338292	4338292
NC_000962.3	4338293	4338293
NC_000962.3	4338298	4338298
NC_000962.3	4338301	4338301
NC_000962.3	4338307	4338307
NC_000962.3	4338325	4338325
NC_000962.3	4338326	4338326
NC_000962.3	4338329	4338329
NC_000962.3	4338331	4338331
NC_000962.3	4338332	4338332
NC_000962.3	4338362	4338362
NC_000962.3	4338365	4338365
NC_000962.3	4338365	4338365
NC_000962.3	4338371	4338371
NC_000962.3	4338391	4338391
NC_000962.3	4338395	4338395
NC_000962.3	4338399	4338399
NC_000962.3	4338400	4338400
NC_000962.3	4338404	4338404
NC_000962.3	4338409	4338409
NC_000962.3	4338440	4338440
NC_000962.3	4338460	4338460
NC_000962.3	4338471	4338471
NC_000962.3	4338472	4338472
NC_000962.3	4338472	4338472
NC_000962.3	4338473	4338473
NC_000962.3	4338473	4338473
NC_000962.3	4338513	4338513
NC_000962.3	4338514	4338514
NC_000962.3	4407587	4407587
NC_000962.3	4407587	4407587
NC_000962.3	4407595	4407595
NC_000962.3	4407604	4407604
NC_000962.3	4407608	4407608
NC_000962.3	4407614	4407614
NC_000962.3	4407618	4407618
NC_000962.3	4407620	4407620
NC_000962.3	4407627	4407627
NC_000962.3	4407630	4407630
NC_000962.3	4407631	4407631
NC_000962.3	4407631	4407631
NC_000962.3	4407684	4407684
NC_000962.3	4407686	4407686
NC_000962.3	4407695	4407695
NC_000962.3	4407695	4407695
NC_000962.3	4407703	4407703
NC_000962.3	4407712	4407712
NC_000962.3	4407713	4407713
NC_000962.3	4407716	4407716
NC_000962.3	4407716	4407716
NC_000962.3	4407724	4407724
NC_000962.3	4407724	4407724
NC_000962.3	4407731	4407731
NC_000962.3	4407732	4407732
NC_000962.3	4407734	4407734
NC_000962.3	4407742	4407742
NC_000962.3	4407747	4407747
NC_000962.3	4407748	4407748
NC_000962.3	4407756	4407756
NC_000962.3	4407756	4407756
NC_000962.3	4407758	4407758
NC_000962.3	4407760	4407760
NC_000962.3	4407766	4407766
NC_000962.3	4407768	4407768
NC_000962.3	4407769	4407769
NC_000962.3	4407790	4407790
NC_000962.3	4407790	4407790
NC_000962.3	4407791	4407791
NC_000962.3	4407793	4407793
NC_000962.3	4407793	4407793
NC_000962.3	4407794	4407794
NC_000962.3	4407796	4407796
NC_000962.3	4407796	4407796
NC_000962.3	4407797	4407797
NC_000962.3	4407802	4407802
NC_000962.3	4407805	4407805
NC_000962.3	4407806	4407806
NC_000962.3	4407809	4407809
NC_000962.3	4407810	4407810
NC_000962.3	4407816	4407816
NC_000962.3	4407824	4407824
NC_000962.3	4407830	4407830
NC_000962.3	4407832	4407832
NC_000962.3	4407832	4407832
NC_000962.3	4407846	4407846
NC_000962.3	4407847	4407847
NC_000962.3	4407848	4407848
NC_000962.3	4407850	4407850
NC_000962.3	4407851	4407851
NC_000962.3	4407851	4407851
NC_000962.3	4407853	4407853
NC_000962.3	4407854	4407854
NC_000962.3	4407854	4407854
NC_000962.3	4407857	4407857
NC_000962.3	4407862	4407862
NC_000962.3	4407868	4407868
NC_000962.3	4407880	4407880
NC_000962.3	4407896	4407896
NC_000962.3	4407899	4407899
NC_000962.3	4407902	4407902
NC_000962.3	4407913	4407913
NC_000962.3	4407913	4407913
NC_000962.3	4407914	4407914
NC_000962.3	4407917	4407917
NC_000962.3	4407925	4407925
NC_000962.3	4407925	4407925
NC_000962.3	4407928	4407928
NC_000962.3	4407929	4407929
NC_000962.3	4407929	4407929
NC_000962.3	4407929	4407929
NC_000962.3	4407931	4407931
NC_000962.3	4407931	4407931
NC_000962.3	4407934	4407934
NC_000962.3	4407934	4407934
NC_000962.3	4407935	4407935
NC_000962.3	4407940	4407940
NC_000962.3	4407940	4407940
NC_000962.3	4407944	4407944
NC_000962.3	4407946	4407946
NC_000962.3	4407946	4407946
NC_000962.3	4407947	4407947
NC_000962.3	4407949	4407949
NC_000962.3	4407949	4407949
NC_000962.3	4407950	4407950
NC_000962.3	4407952	4407952
NC_000962.3	4407955	4407955
NC_000962.3	4407956	4407956
NC_000962.3	4407956	4407956
NC_000962.3	4407959	4407959
NC_000962.3	4407961	4407961
NC_000962.3	4407965	4407965
NC_000962.3	4407967	4407967
NC_000962.3	4407967	4407967
NC_000962.3	4407970	4407970
NC_000962.3	4407973	4407973
NC_000962.3	4407973	4407973
NC_000962.3	4407975	4407975
NC_000962.3	4407976	4407976
NC_000962.3	4407977	4407977
NC_000962.3	4407977	4407977
NC_000962.3	4407979	4407979
NC_000962.3	4407979	4407979
NC_000962.3	4407980	4407980
NC_000962.3	4407980	4407980
NC_000962.3	4407980	4407980
NC_000962.3	4407982	4407982
NC_000962.3	4407985	4407985
NC_000962.3	4407985	4407985
NC_000962.3	4407986	4407986
NC_000962.3	4407991	4407991
NC_000962.3	4407991	4407991
NC_000962.3	4407992	4407992
NC_000962.3	4407993	4407993
NC_000962.3	4407994	4407994
NC_000962.3	4407994	4407994
NC_000962.3	4407995	4407995
NC_000962.3	4407995	4407995
NC_000962.3	4407997	4407997
NC_000962.3	4407998	4407998
NC_000962.3	4408003	4408003
NC_000962.3	4408003	4408003
NC_000962.3	4408004	4408004
NC_000962.3	4408006	4408006
NC_000962.3	4408006	4408006
NC_000962.3	4408009	4408009
NC_000962.3	4408010	4408010
NC_000962.3	4408025	4408025
NC_000962.3	4408047	4408047
NC_000962.3	4408048	4408048
NC_000962.3	4408048	4408048
NC_000962.3	4408049	4408049
NC_000962.3	4408050	4408050
NC_000962.3	4408050	4408050
NC_000962.3	4408054	4408054
NC_000962.3	4408054	4408054
NC_000962.3	4408057	4408057
NC_000962.3	4408057	4408057
NC_000962.3	4408060	4408060
NC_000962.3	4408060	4408060
NC_000962.3	4408061	4408061
NC_000962.3	4408061	4408061
NC_000962.3	4408063	4408063
NC_000962.3	4408064	4408064
NC_000962.3	4408064	4408064
NC_000962.3	4408065	4408065
NC_000962.3	4408068	4408068
NC_000962.3	4408069	4408069
NC_000962.3	4408069	4408069
NC_000962.3	4408070	4408070
NC_000962.3	4408080	4408080
NC_000962.3	4408082	4408082
NC_000962.3	4408084	4408084
NC_000962.3	4408085	4408085
NC_000962.3	4408085	4408085
NC_000962.3	4408087	4408087
NC_000962.3	4408093	4408093
NC_000962.3	4408093	4408093
NC_000962.3	4408094	4408094
NC_000962.3	4408099	4408099
NC_000962.3	4408100	4408100
NC_000962.3	4408100	4408100
NC_000962.3	4408102	4408102
NC_000962.3	4408102	4408102
NC_000962.3	4408102	4408102
NC_000962.3	4408103	4408103
NC_000962.3	4408103	4408103
NC_000962.3	4408105	4408105
NC_000962.3	4408114	4408114
NC_000962.3	4408114	4408114
NC_000962.3	4408115	4408115
NC_000962.3	4408115	4408115
NC_000962.3	4408121	4408121
NC_000962.3	4408124	4408124
NC_000962.3	4408125	4408125
NC_000962.3	4408126	4408126
NC_000962.3	4408130	4408130
NC_000962.3	4408135	4408135
NC_000962.3	4408137	4408137
NC_000962.3	4408137	4408137
NC_000962.3	4408138	4408138
NC_000962.3	4408138	4408138
NC_000962.3	4408139	4408139
NC_000962.3	4408141	4408141
NC_000962.3	4408144	4408144
NC_000962.3	4408144	4408144
NC_000962.3	4408148	4408148
NC_000962.3	4408148	4408148
NC_000962.3	4408149	4408149
NC_000962.3	4408154	4408154
NC_000962.3	4408156	4408156
NC_000962.3	4408159	4408159
NC_000962.3	4408168	4408168
NC_000962.3	4408185	4408185
